# Behavioural changes in aposematic *Heliconius melpomene* butterflies in response to their predatory bird calls

**DOI:** 10.1101/2023.10.24.563859

**Authors:** Sushant Potdar, Madhuri Dinakar, Erica L. Westerman

## Abstract

Prey-predator interactions have resulted in the evolution of many anti-predatory traits. One of them is the ability for prey to listen to predators and avoid them. Although prey anti-predatory behavioural responses to predator auditory cues are well described in a wide range of taxa, studies on whether butterflies change their behaviours in response to their predatory calls are lacking. *Heliconius* butterflies are unpalatable and form Müllerian mimicry rings as morphological defence strategies against their bird predators. Like many other butterflies in the *Nymphalidae* family, *Heliconius* butterflies possess auditory organs, which are hypothesized to have evolved to assist with predator detection. Here we test whether *Heliconius melpomene* change their behaviour in response to their predatory bird calls by observing the behaviour of male and female *H. m. plessini* exposed to calls of *Heliconius* avian predators: rufous-tailed jacamar, migratory Eastern kingbird, and resident tropical kingbird. We also exposed them to the calls of the toco toucan, a frugivorous bird as a control bird call, and an amplified greenhouse background noise as a noise control. We found that individuals changed their behaviour in response to jacamar calls only. Males increased their walking and fluttering behaviour, while females did not change their behaviour during the playback of the jacamar call. Intersexual behaviours like courtship, copulation, and abdomen lifting did not change in response to bird calls. Our findings suggest that despite having primary predatory defences like toxicity and being in a mimicry ring, *H. m. plessini* butterflies changed their behaviour in response to predator calls. Furthermore, this response was predator specific, as *H. m. plesseni* did not respond to either the Eastern kingbird or the tropic kingbird calls. This suggests that *Heliconius* butterflies may be able to differentiate predatory calls, and potentially the birds associated with those calls.

**Highlights:**

1. Many prey animals change their behaviour in response to their predator’s calls.
2. Whether butterflies alter behaviour in response to bird predator calls is unknown.
3. We show that *Heliconius melpomene* change behaviour in response to jacamar calls.
4. Males increased walking and fluttering, but did not alter courting behaviour.
5. *H. melpomene* did not respond to predatory Eastern kingbird or tropical kingbird calls.
