## supplementary material 3 for "Behavioural changes in aposematic *Heliconius melpomene* butterflies in response to their predatory bird calls"

### Sheet: LMM_male_3min_expt1
LMM results on the effect of treatment (calls), state (before, during, after calls) and their interaction on male PC1, PC2, PC3, male courtship, sit near behaviours during 3 minutes in experiment 1.
PC1
Formula: Comp.1 ~ bird * state + (1 | order)
Data: expt1_male
REML criterion at convergence: 864.6
Scaled residuals:
Min 1Q Median 3Q Max
-2.3003 -0.9555 0.5142 0.6705 1.5540
Random effects:
Groups Name Variance Std.Dev.
order (Intercept) 0.00625 0.07906
Residual 1.92464 1.38731
Number of obs: 249, groups: order, 4
Fixed effects:
Estimate Std. Error t value
(Intercept) -0.1546 0.2986 -0.518
birdEastern Kingbird 0.4590 0.4183 1.097
birdToco Toucan -0.1131 0.4238 -0.267
birdBackground Noise 0.4359 0.4412 0.988
stateDuring -0.7586 0.4183 -1.813
stateAfter -0.3248 0.4183 -0.776
birdEastern Kingbird:stateDuring 0.8264 0.5916 1.397
birdToco Toucan:stateDuring 0.7720 0.5986 1.290
birdBackground Noise:stateDuring 0.8814 0.6236 1.414
birdEastern Kingbird:stateAfter 0.3921 0.5916 0.663
birdToco Toucan:stateAfter 0.6399 0.5986 1.069
birdBackground Noise:stateAfter 0.4562 0.6236 0.732
PC2
Formula: Comp.2 ~ bird * state + (1 | order)
Data: expt1_male
REML criterion at convergence: 766.3
Scaled residuals:
Min 1Q Median 3Q Max
-2.4377 -0.5396 0.0085 0.2471 6.7757
Random effects:
Groups Name Variance Std.Dev.
order (Intercept) 0.004385 0.06622
Residual 1.270799 1.12730
Number of obs: 249, groups: order, 4
Fixed effects:
Estimate Std. Error t value
(Intercept) 0.1947 0.2428 0.802
birdEastern Kingbird -0.3292 0.3399 -0.968
birdToco Toucan -0.7374 0.3444 -2.141
birdBackground Noise -0.5228 0.3585 -1.458
stateDuring 1.4082 0.3399 4.143
stateAfter 0.2715 0.3399 0.799
birdEastern Kingbird:stateDuring -1.5141 0.4807 -3.150
birdToco Toucan:stateDuring -0.9521 0.4864 -1.958
birdBackground Noise:stateDuring -1.4378 0.5067 -2.838
birdEastern Kingbird:stateAfter -0.3003 0.4807 -0.625
birdToco Toucan:stateAfter -0.1521 0.4864 -0.313
birdBackground Noise:stateAfter -0.1924 0.5067 -0.380
PC3
Formula: Comp.3 ~ bird * state + (1 | order)
Data: expt1_male
REML criterion at convergence: 772.3
Scaled residuals:
Min 1Q Median 3Q Max
-10.2905 -0.1005 0.0687 0.3267 3.4718
Random effects:
Groups Name Variance Std.Dev.
order (Intercept) 0.0128 0.1131
Residual 1.2992 1.1398
Number of obs: 249, groups: order, 4
Fixed effects:
Estimate Std. Error t value
(Intercept) -0.20120 0.24991 -0.805
birdEastern Kingbird 0.40836 0.34378 1.188
birdToco Toucan 0.46452 0.34876 1.332
birdBackground Noise 0.45527 0.36276 1.255
stateDuring 0.10007 0.34368 0.291
stateAfter -0.02440 0.34368 -0.071
birdEastern Kingbird:stateDuring -0.21706 0.48603 -0.447
birdToco Toucan:stateDuring -0.89985 0.49178 -1.830
birdBackground Noise:stateDuring -0.13296 0.51232 -0.260
birdEastern Kingbird:stateAfter -0.23100 0.48603 -0.475
birdToco Toucan:stateAfter -0.34093 0.49178 -0.693
birdBackground Noise:stateAfter -0.06314 0.51232 -0.123
Court
Formula: court ~ bird * state + (1 | order)
Data: expt1_male
REML criterion at convergence: 250
Scaled residuals:
Min 1Q Median 3Q Max
-0.9558 0.0013 0.0245 0.0555 14.9243
Random effects:
Groups Name Variance Std.Dev.
order (Intercept) 0.003006 0.05483
Residual 0.142756 0.37783
Number of obs: 249, groups: order, 4
Fixed effects:
Estimate Std. Error t value
(Intercept) 8.590e-03 8.529e-02 0.101
birdEastern Kingbird -4.604e-03 1.140e-01 -0.040
birdToco Toucan 7.105e-03 1.158e-01 0.061
birdBackground Noise -4.895e-03 1.203e-01 -0.041
stateDuring 1.642e-16 1.139e-01 0.000
stateAfter 2.556e-16 1.139e-01 0.000
birdEastern Kingbird:stateDuring -1.522e-16 1.611e-01 0.000
birdToco Toucan:stateDuring 2.857e-01 1.630e-01 1.753
birdBackground Noise:stateDuring -1.629e-16 1.698e-01 0.000
birdEastern Kingbird:stateAfter -2.480e-16 1.611e-01 0.000
birdToco Toucan:stateAfter -2.480e-16 1.630e-01 0.000
birdBackground Noise:stateAfter -2.586e-16 1.698e-01 0.000
Sitnear
Formula: sitnear ~ bird * state + (1 | order)
Data: expt1_male
REML criterion at convergence: 1599.6
Scaled residuals:
Min 1Q Median 3Q Max
-0.6944 -0.2075 0.0139 0.0859 8.5242
Random effects:
Groups Name Variance Std.Dev.
order (Intercept) 1.112 1.055
Residual 42.362 6.509
Number of obs: 249, groups: order, 4
Fixed effects:
Estimate Std. Error t value
(Intercept) 0.13881 1.48824 0.093
birdEastern Kingbird 0.01997 1.96338 0.010
birdToco Toucan -0.40211 1.99523 -0.202
birdBackground Noise 3.16914 2.07330 1.529
stateDuring -0.27273 1.96242 -0.139
stateAfter -0.27273 1.96242 -0.139
birdEastern Kingbird:stateDuring 0.04545 2.77527 0.016
birdToco Toucan:stateDuring 0.27273 2.80812 0.097
birdBackground Noise:stateDuring 0.27273 2.92540 0.093
birdEastern Kingbird:stateAfter 0.04545 2.77527 0.016
birdToco Toucan:stateAfter 0.27273 2.80812 0.097
birdBackground Noise:stateAfter 0.27273 2.92540 0.093

### Sheet: LMM_female_3min_expt1
LMM results on the effect of treatment (calls), state (before, during, after calls) and their interaction on female PC1, PC2, PC3, female abdomen lifting, copulation behaviours for 3 minutes in experiment 1
PC1
Linear mixed model fit by REML ['lmerMod']
Formula: Comp.1 ~ bird * state + (1 | order)
Data: expt1_female
REML criterion at convergence: 889.3
Scaled residuals:
Min 1Q Median 3Q Max
-3.0317 -0.4200 0.3284 0.6565 1.2480
Random effects:
Groups Name Variance Std.Dev.
order (Intercept) 0.007097 0.08424
Residual 2.135462 1.46132
Number of obs: 249, groups: order, 4
Fixed effects:
Estimate Std. Error t value
(Intercept) 0.604227 0.347135 1.741
birdEastern Kingbird -0.370794 0.464844 -0.798
birdRufous-tailed Jacamar -0.777086 0.464717 -1.672
birdToco Toucan -0.848748 0.469682 -1.807
stateBefore -0.074525 0.487107 -0.153
stateDuring 0.121728 0.487107 0.250
birdEastern Kingbird:stateBefore -0.007184 0.656815 -0.011
birdRufous-tailed Jacamar:stateBefore 0.291913 0.656815 0.444
birdToco Toucan:stateBefore 0.508100 0.663815 0.765
birdEastern Kingbird:stateDuring -0.551270 0.656815 -0.839
birdRufous-tailed Jacamar:stateDuring -0.890808 0.656815 -1.356
birdToco Toucan:stateDuring -0.498050 0.663815 -0.750
PC2
Linear mixed model fit by REML ['lmerMod']
Formula: Comp.2 ~ bird * state + (1 | order)
Data: expt1_female
REML criterion at convergence: 789.9
Scaled residuals:
Min 1Q Median 3Q Max
-2.5237 -0.2332 0.0370 0.2554 4.6851
Random effects:
Groups Name Variance Std.Dev.
order (Intercept) 0.000 0.000
Residual 1.407 1.186
Number of obs: 249, groups: order, 4
Fixed effects:
Estimate Std. Error t value
(Intercept) -0.12703 0.27961 -0.454
birdEastern Kingbird 0.03649 0.37703 0.097
birdRufous-tailed Jacamar -0.18011 0.37703 -0.478
birdToco Toucan 0.39956 0.38104 1.049
stateBefore 0.09549 0.39543 0.241
stateDuring 0.02513 0.39543 0.064
birdEastern Kingbird:stateBefore -0.15160 0.53319 -0.284
birdRufous-tailed Jacamar:stateBefore -0.33063 0.53319 -0.620
birdToco Toucan:stateBefore -0.27611 0.53888 -0.512
birdEastern Kingbird:stateDuring 0.25924 0.53319 0.486
birdRufous-tailed Jacamar:stateDuring 0.40761 0.53319 0.764
birdToco Toucan:stateDuring 0.36491 0.53888 0.677
PC3
Linear mixed model fit by REML ['lmerMod']
Formula: Comp.3 ~ bird * state + (1 | order)
Data: expt1_female
REML criterion at convergence: 732.1
Scaled residuals:
Min 1Q Median 3Q Max
-5.5108 -0.0872 0.0147 0.2012 3.3884
Random effects:
Groups Name Variance Std.Dev.
order (Intercept) 0.003688 0.06073
Residual 1.100320 1.04896
Number of obs: 249, groups: order, 4
Fixed effects:
Estimate Std. Error t value
(Intercept) 0.10650 0.24920 0.427
birdEastern Kingbird 0.03529 0.33368 0.106
birdRufous-tailed Jacamar -0.73365 0.33358 -2.199
birdToco Toucan -0.16072 0.33715 -0.477
stateBefore 0.12686 0.34965 0.363
stateDuring 0.05263 0.34965 0.151
birdEastern Kingbird:stateBefore -0.21081 0.47147 -0.447
birdRufous-tailed Jacamar:stateBefore 0.37347 0.47147 0.792
birdToco Toucan:stateBefore -0.16874 0.47650 -0.354
birdEastern Kingbird:stateDuring -0.07315 0.47147 -0.155
birdRufous-tailed Jacamar:stateDuring 0.56600 0.47147 1.200
birdToco Toucan:stateDuring 0.21798 0.47650 0.457
Abdomen lift
Linear mixed model fit by REML ['lmerMod']
Formula: liftabd ~ bird * state + (1 | order)
Data: expt1_female
REML criterion at convergence: 821.9
Scaled residuals:
Min 1Q Median 3Q Max
-0.7162 0.0000 0.0000 0.0000 15.0409
Random effects:
Groups Name Variance Std.Dev.
order (Intercept) 5.415e-18 2.327e-09
Residual 1.611e+00 1.269e+00
Number of obs: 249, groups: order, 4
Fixed effects:
Estimate Std. Error t value
(Intercept) -1.340e-17 2.992e-01 0.000
birdEastern Kingbird 4.855e-17 4.034e-01 0.000
birdRufous-tailed Jacamar 6.629e-17 4.034e-01 0.000
birdToco Toucan -6.734e-17 4.077e-01 0.000
stateBefore -5.970e-17 4.231e-01 0.000
stateDuring 4.710e-17 4.231e-01 0.000
birdEastern Kingbird:stateBefore 0.000e+00 5.705e-01 0.000
birdRufous-tailed Jacamar:stateBefore 9.091e-01 5.705e-01 1.594
birdToco Toucan:stateBefore 1.562e-16 5.766e-01 0.000
birdEastern Kingbird:stateDuring -8.564e-17 5.705e-01 0.000
birdRufous-tailed Jacamar:stateDuring -1.278e-16 5.705e-01 0.000
birdToco Toucan:stateDuring 3.749e-17 5.766e-01 0.000
Copulation
Formula: copulate ~ bird * state + (1 | order)
Data: expt1_male
REML criterion at convergence: 1632.1
Scaled residuals:
Min 1Q Median 3Q Max
-0.5616 -0.3310 0.0381 0.0757 8.6118
Random effects:
Groups Name Variance Std.Dev.
order (Intercept) 0.993 0.9965
Residual 48.674 6.9767
Number of obs: 249, groups: order, 4
Fixed effects:
Estimate Std. Error t value
(Intercept) 2.834e+00 1.572e+00 1.803
birdEastern Kingbird -2.837e+00 2.104e+00 -1.348
birdToco Toucan -3.111e+00 2.138e+00 -1.455
birdBackground Noise -2.891e+00 2.222e+00 -1.301
stateDuring 5.912e-15 2.104e+00 0.000
stateAfter 5.912e-15 2.104e+00 0.000
birdEastern Kingbird:stateDuring -6.773e-15 2.975e+00 0.000
birdToco Toucan:stateDuring -6.786e-15 3.010e+00 0.000
birdBackground Noise:stateDuring -7.096e-15 3.136e+00 0.000
birdEastern Kingbird:stateAfter -6.773e-15 2.975e+00 0.000
birdToco Toucan:stateAfter -6.786e-15 3.010e+00 0.000
birdBackground Noise:stateAfter -7.096e-15 3.136e+00 0.000

### Sheet: LMM_male_28min_expt1
LMM results on the effect of treatment (calls), state (before, after calls) and their interaction on male PC1, PC2, PC3, male courtship, sit near behaviours for 28 minutes in experiment 1.
PC1
Formula: Comp.1 ~ bird * state + (1 | order)
Data: expt1_male
REML criterion at convergence: 628
Scaled residuals:
Min 1Q Median 3Q Max
-4.5136 -0.5468 0.3856 0.7318 1.1187
Random effects:
Groups Name Variance Std.Dev.
order (Intercept) 0.000 0.000
Residual 2.673 1.635
Number of obs: 166, groups: order, 4
Fixed effects:
Estimate Std. Error t value
(Intercept) -0.04439 0.35676 -0.124
birdEastern Kingbird -0.28043 0.49876 -0.562
birdToco Toucan -0.02551 0.49876 -0.051
birdBackground Noise 0.64680 0.52513 1.232
stateAfter -0.38755 0.50453 -0.768
birdEastern Kingbird:stateAfter 0.88179 0.70536 1.250
birdToco Toucan:stateAfter 0.66247 0.70536 0.939
birdBackground Noise:stateAfter -0.23676 0.74265 -0.319
PC2
Formula: Comp.2 ~ bird * state + (1 | order)
Data: expt1_male
REML criterion at convergence: 566.8
Scaled residuals:
Min 1Q Median 3Q Max
-2.1215 -0.3983 0.1559 0.4414 4.0884
Random effects:
Groups Name Variance Std.Dev.
order (Intercept) 0.000 0.000
Residual 1.815 1.347
Number of obs: 166, groups: order, 4
Fixed effects:
Estimate Std. Error t value
(Intercept) 0.134247 0.294002 0.457
birdEastern Kingbird 0.203038 0.411030 0.494
birdToco Toucan -0.129482 0.411030 -0.315
birdBackground Noise -0.411539 0.432759 -0.951
stateAfter -0.081824 0.415782 -0.197
birdEastern Kingbird:stateAfter -0.001917 0.581284 -0.003
birdToco Toucan:stateAfter -0.242845 0.581284 -0.418
birdBackground Noise:stateAfter 0.081672 0.612014 0.133
PC3
Formula: Comp.3 ~ bird * state + (1 | order)
Data: expt1_male
REML criterion at convergence: 531.2
Scaled residuals:
Min 1Q Median 3Q Max
-3.9016 -0.2354 0.2570 0.5043 2.9726
Random effects:
Groups Name Variance Std.Dev.
order (Intercept) 0.000 0.000
Residual 1.449 1.204
Number of obs: 166, groups: order, 4
Fixed effects:
Estimate Std. Error t value
(Intercept) -0.13861 0.26268 -0.528
birdEastern Kingbird 0.27334 0.36724 0.744
birdToco Toucan -0.24972 0.36724 -0.680
birdBackground Noise 0.25916 0.38665 0.670
stateAfter 0.14935 0.37148 0.402
birdEastern Kingbird:stateAfter 0.07742 0.51935 0.149
birdToco Toucan:stateAfter 0.04875 0.51935 0.094
birdBackground Noise:stateAfter -0.14058 0.54681 -0.257
Courtship
Formula: court ~ bird * state + (1 | order)
Data: expt1_male
REML criterion at convergence: 1543.6
Scaled residuals:
Min 1Q Median 3Q Max
-0.6670 -0.3557 -0.2668 -0.0935 5.1091
Random effects:
Groups Name Variance Std.Dev.
order (Intercept) 0.0 0.00
Residual 878.8 29.64
Number of obs: 166, groups: order, 4
Fixed effects:
Estimate Std. Error t value
(Intercept) 12.5714 6.4688 1.943
birdEastern Kingbird -2.0260 9.0438 -0.224
birdToco Toucan 7.2013 9.0438 0.796
birdBackground Noise -9.5714 9.5219 -1.005
stateAfter -2.3333 9.1483 -0.255
birdEastern Kingbird:stateAfter -5.4394 12.7898 -0.425
birdToco Toucan:stateAfter -9.5303 12.7898 -0.745
birdBackground Noise:stateAfter -0.4444 13.4660 -0.033
Sitnear
Formula: sitnear ~ bird * state + (1 | order)
Data: expt1_male
REML criterion at convergence: 1943.8
Scaled residuals:
Min 1Q Median 3Q Max
-0.4166 -0.2995 -0.1629 -0.0344 7.5691
Random effects:
Groups Name Variance Std.Dev.
order (Intercept) 0 0.0
Residual 11065 105.2
Number of obs: 166, groups: order, 4
Fixed effects:
Estimate Std. Error t value
(Intercept) 6.238 22.954 0.272
birdEastern Kingbird 10.898 32.091 0.340
birdToco Toucan 37.580 32.091 1.171
birdBackground Noise 25.262 33.787 0.748
stateAfter -2.619 32.462 -0.081
birdEastern Kingbird:stateAfter -12.563 45.383 -0.277
birdToco Toucan:stateAfter -21.335 45.383 -0.470
birdBackground Noise:stateAfter 14.786 47.782 0.309

### Sheet: LMM_female_28min_expt1
LMM results on the effect of treatment (calls), state (before, after calls) and their interaction on female PC1, PC2, PC3, female copulation, abdomen lifting behaviours for 28 minutes in experiment 1.
PC1
Formula: Comp.1 ~ bird * state + (1 | order)
Data: expt1_female
REML criterion at convergence: 619.4
Scaled residuals:
Min 1Q Median 3Q Max
-4.8107 -0.4344 0.2835 0.7420 1.0919
Random effects:
Groups Name Variance Std.Dev.
order (Intercept) 0.000 0.000
Residual 2.533 1.591
Number of obs: 166, groups: order, 4
Fixed effects:
Estimate Std. Error t value
(Intercept) 0.007919 0.347275 0.023
birdEastern Kingbird -0.121801 0.485508 -0.251
birdToco Toucan 0.049225 0.485508 0.101
birdBackground Noise 0.746988 0.511175 1.461
stateAfter -0.369981 0.491121 -0.753
birdEastern Kingbird:stateAfter 0.114113 0.686613 0.166
birdToco Toucan:stateAfter -0.185288 0.686613 -0.270
birdBackground Noise:stateAfter 0.403416 0.722911 0.558
PC2
Formula: Comp.2 ~ bird * state + (1 | order)
Data: expt1_female
REML criterion at convergence: 547.9
Scaled residuals:
Min 1Q Median 3Q Max
-2.6323 -0.2575 0.0533 0.2193 5.6238
Random effects:
Groups Name Variance Std.Dev.
order (Intercept) 0.00 0.000
Residual 1.61 1.269
Number of obs: 166, groups: order, 4
Fixed effects:
Estimate Std. Error t value
(Intercept) -0.5584 0.2769 -2.017
birdEastern Kingbird 0.5395 0.3871 1.394
birdToco Toucan 0.6126 0.3871 1.582
birdBackground Noise 0.6786 0.4076 1.665
stateAfter 0.6876 0.3916 1.756
birdEastern Kingbird:stateAfter -0.7245 0.5475 -1.323
birdToco Toucan:stateAfter -0.4601 0.5475 -0.840
birdBackground Noise:stateAfter -0.7467 0.5764 -1.295
PC3
Formula: Comp.3 ~ bird * state + (1 | order)
Data: expt1_female
REML criterion at convergence: 489.6
Scaled residuals:
Min 1Q Median 3Q Max
-7.8303 -0.1528 0.0012 0.1919 2.9802
Random effects:
Groups Name Variance Std.Dev.
order (Intercept) 0.02714 0.1647
Residual 1.09958 1.0486
Number of obs: 166, groups: order, 4
Fixed effects:
Estimate Std. Error t value
(Intercept) -0.04021 0.24381 -0.165
birdEastern Kingbird 0.11889 0.32022 0.371
birdToco Toucan 0.04660 0.32091 0.145
birdBackground Noise 0.33745 0.33750 1.000
stateAfter -0.34505 0.32361 -1.066
birdEastern Kingbird:stateAfter 0.44778 0.45242 0.990
birdToco Toucan:stateAfter 0.35366 0.45242 0.782
birdBackground Noise:stateAfter 0.07672 0.47634 0.161
Abdomen lift
Formula: liftabd ~ bird * state + (1 | order)
Data: expt1_female
REML criterion at convergence: 1610.5
Scaled residuals:
Min 1Q Median 3Q Max
-0.4926 -0.3363 -0.0732 0.0000 7.6178
Random effects:
Groups Name Variance Std.Dev.
order (Intercept) 0 0.00
Residual 1342 36.63
Number of obs: 166, groups: order, 4
Fixed effects:
Estimate Std. Error t value
(Intercept) 4.476 7.994 0.560
birdEastern Kingbird 7.842 11.175 0.702
birdToco Toucan 13.569 11.175 1.214
birdBackground Noise -4.476 11.766 -0.380
stateAfter 9.476 11.305 0.838
birdEastern Kingbird:stateAfter -20.067 15.804 -1.270
birdToco Toucan:stateAfter -24.840 15.804 -1.572
birdBackground Noise:stateAfter -9.476 16.640 -0.569
Copulation
Linear mixed model fit by REML ['lmerMod']
Formula: copulate ~ bird * state + (1 | order)
Data: expt1_female
REML criterion at convergence: 1901.9
Scaled residuals:
Min 1Q Median 3Q Max
-0.5213 -0.0936 0.0240 0.0422 8.6314
Random effects:
Groups Name Variance Std.Dev.
order (Intercept) 104.5 10.22
Residual 8422.9 91.78
Number of obs: 166, groups: order, 4
Fixed effects:
Estimate Std. Error t value
(Intercept) 3.915e+01 2.070e+01 1.891
birdEastern Kingbird -3.926e+01 2.802e+01 -1.401
birdToco Toucan -4.098e+01 2.806e+01 -1.460
birdBackground Noise -3.953e+01 2.952e+01 -1.339
stateAfter -6.853e-15 2.832e+01 0.000
birdEastern Kingbird:stateAfter 6.853e-15 3.960e+01 0.000
birdToco Toucan:stateAfter 6.853e-15 3.960e+01 0.000
birdBackground Noise:stateAfter 1.948e-14 4.169e+01 0.000

### Sheet: LMM_male_3min_expt2
LMM results on the effect of treatment (calls), state (before, during, after calls) and their interaction on male PC1, PC2, PC3, male courtship, sit near behaviours during 3 minutes in experiment 2.
PC1
Formula: Comp.1 ~ bird * state + (1 | order)
Data: expt2_male
REML criterion at convergence: 745.2
Scaled residuals:
Min 1Q Median 3Q Max
-4.5603 -0.5274 0.1347 0.8031 1.1749
Random effects:
Groups Name Variance Std.Dev.
order (Intercept) 0.02943 0.1716
Residual 1.95157 1.3970
Number of obs: 213, groups: order, 3
Fixed effects:
Estimate Std. Error t value
(Intercept) 0.03178 0.30806 0.103
birdEastern Kingbird 0.21477 0.41298 0.520
birdBackground Noise 0.07902 0.40430 0.195
stateDuring -0.10475 0.41195 -0.254
stateAfter 0.11294 0.41195 0.274
birdEastern Kingbird:stateDuring -0.14774 0.58258 -0.254
birdBackground Noise:stateDuring -0.18335 0.57081 -0.321
birdEastern Kingbird:stateAfter -0.53890 0.58258 -0.925
birdBackground Noise:stateAfter -0.23562 0.57081 -0.413
PC2
Formula: Comp.2 ~ bird * state + (1 | order)
Data: expt2_male
REML criterion at convergence: 688.1
Scaled residuals:
Min 1Q Median 3Q Max
-1.9766 -0.9025 0.1719 0.5611 4.1110
Random effects:
Groups Name Variance Std.Dev.
order (Intercept) 0.1759 0.4194
Residual 1.4531 1.2055
Number of obs: 213, groups: order, 3
Fixed effects:
Estimate Std. Error t value
(Intercept) 0.11248 0.34949 0.322
birdEastern Kingbird -0.26731 0.35700 -0.749
birdBackground Noise -0.36635 0.34932 -1.049
stateDuring 0.18621 0.35547 0.524
stateAfter 0.28136 0.35547 0.792
birdEastern Kingbird:stateDuring -0.07590 0.50271 -0.151
birdBackground Noise:stateDuring 0.03865 0.49256 0.078
birdEastern Kingbird:stateAfter -0.02062 0.50271 -0.041
birdBackground Noise:stateAfter -0.11520 0.49256 -0.234
PC3
Formula: Comp.3 ~ bird * state + (1 | order)
Data: expt2_male
REML criterion at convergence: 664.2
Scaled residuals:
Min 1Q Median 3Q Max
-2.7998 -0.4622 0.0901 0.5251 3.2069
Random effects:
Groups Name Variance Std.Dev.
order (Intercept) 0.1038 0.3222
Residual 1.2971 1.1389
Number of obs: 213, groups: order, 3
Fixed effects:
Estimate Std. Error t value
(Intercept) 0.007289 0.302109 0.024
birdEastern Kingbird 0.344606 0.337216 1.022
birdBackground Noise -0.214340 0.329976 -0.650
stateDuring 0.090092 0.335843 0.268
stateAfter -0.156073 0.335843 -0.465
birdEastern Kingbird:stateDuring -0.138893 0.474953 -0.292
birdBackground Noise:stateDuring -0.203019 0.465357 -0.436
birdEastern Kingbird:stateAfter 0.140662 0.474953 0.296
birdBackground Noise:stateAfter 0.225415 0.465357 0.484
Courtship
Formula: court ~ bird * state + (1 | order)
Data: expt2_male
REML criterion at convergence: 995.6
Scaled residuals:
Min 1Q Median 3Q Max
-0.5373 -0.2008 -0.1175 0.0000 9.8893
Random effects:
Groups Name Variance Std.Dev.
order (Intercept) 0.000 0.00
Residual 6.706 2.59
Number of obs: 213, groups: order, 3
Fixed effects:
Estimate Std. Error t value
(Intercept) 0.08696 0.53995 0.161
birdEastern Kingbird 0.17391 0.76361 0.228
birdBackground Noise 0.43304 0.74818 0.579
stateDuring 0.21739 0.76361 0.285
stateAfter -0.08696 0.76361 -0.114
birdEastern Kingbird:stateDuring 0.82609 1.07991 0.765
birdBackground Noise:stateDuring -0.73739 1.05809 -0.697
birdEastern Kingbird:stateAfter 1.21739 1.07991 1.127
birdBackground Noise:stateAfter 0.04696 1.05809 0.044
Sit near
Zero occurences

### Sheet: LMM_female_3min_expt2
LMM results on the effect of treatment (calls), state (before, during, after calls) and their interaction on female PC1, PC2, PC3, female abdomen lifting, copulation behaviours for 3 minutes in experiment 2
PC1
Formula: Comp.1 ~ bird * state + (1 | order)
Data: expt2_female
REML criterion at convergence: 769.2
Scaled residuals:
Min 1Q Median 3Q Max
-3.8352 -0.5952 0.3857 0.7371 1.1749
Random effects:
Groups Name Variance Std.Dev.
order (Intercept) 0.00 0.000
Residual 2.21 1.487
Number of obs: 213, groups: order, 3
Fixed effects:
Estimate Std. Error t value
(Intercept) 0.16320 0.31000 0.526
birdEastern Kingbird -0.16095 0.43841 -0.367
birdBackground Noise 0.11239 0.42955 0.262
stateDuring -0.23196 0.43841 -0.529
stateAfter -0.29940 0.43841 -0.683
birdEastern Kingbird:stateDuring 0.31242 0.62000 0.504
birdBackground Noise:stateDuring 0.14953 0.60747 0.246
birdEastern Kingbird:stateAfter -0.19042 0.62000 -0.307
birdBackground Noise:stateAfter -0.03609 0.60747 -0.059
PC2
Formula: Comp.2 ~ bird * state + (1 | order)
Data: expt2_female
REML criterion at convergence: 687.1
Scaled residuals:
Min 1Q Median 3Q Max
-2.0249 -0.9715 0.3117 0.7280 2.2892
Random effects:
Groups Name Variance Std.Dev.
order (Intercept) 0.1871 0.4326
Residual 1.4452 1.2022
Number of obs: 213, groups: order, 3
Fixed effects:
Estimate Std. Error t value
(Intercept) 0.19463 0.35432 0.549
birdEastern Kingbird -0.10557 0.35604 -0.297
birdBackground Noise -0.46390 0.34837 -1.332
stateDuring -0.10567 0.35450 -0.298
stateAfter -0.07789 0.35450 -0.220
birdEastern Kingbird:stateDuring 0.28927 0.50134 0.577
birdBackground Noise:stateDuring 0.02814 0.49121 0.057
birdEastern Kingbird:stateAfter 0.36480 0.50134 0.728
birdBackground Noise:stateAfter 0.21586 0.49121 0.439
PC3
Formula: Comp.3 ~ bird * state + (1 | order)
Data: expt2_female
REML criterion at convergence: 632.1
Scaled residuals:
Min 1Q Median 3Q Max
-3.2426 -0.5265 0.0303 0.6684 3.8324
Random effects:
Groups Name Variance Std.Dev.
order (Intercept) 0.1909 0.4369
Residual 1.1009 1.0492
Number of obs: 213, groups: order, 3
Fixed effects:
Estimate Std. Error t value
(Intercept) -0.002559 0.334266 -0.008
birdEastern Kingbird 0.336035 0.310777 1.081
birdBackground Noise -0.054699 0.304078 -0.180
stateDuring 0.102557 0.309404 0.331
stateAfter 0.165894 0.309404 0.536
birdEastern Kingbird:stateDuring -0.324483 0.437563 -0.742
birdBackground Noise:stateDuring -0.062971 0.428722 -0.147
birdEastern Kingbird:stateAfter -0.592491 0.437563 -1.354
birdBackground Noise:stateAfter -0.359405 0.428722 -0.838
Copulate
Formula: copulate ~ bird * state + (1 | order)
Data: expt2_female
REML criterion at convergence: 1838.3
Scaled residuals:
Min 1Q Median 3Q Max
-1.24570 -0.82009 -0.02182 0.01327 2.57795
Random effects:
Groups Name Variance Std.Dev.
order (Intercept) 98.18 9.908
Residual 405.65 20.141
Number of obs: 213, groups: order, 3
Fixed effects:
Estimate Std. Error t value
(Intercept) 5.639e+00 7.103e+00 0.794
birdEastern Kingbird -2.269e-01 5.966e+00 -0.038
birdBackground Noise 8.345e+00 5.837e+00 1.430
stateDuring 1.627e-14 5.939e+00 0.000
stateAfter 1.627e-14 5.939e+00 0.000
birdEastern Kingbird:stateDuring -1.450e-14 8.399e+00 0.000
birdBackground Noise:stateDuring -9.451e-15 8.230e+00 0.000
birdEastern Kingbird:stateAfter -1.450e-14 8.399e+00 0.000
birdBackground Noise:stateAfter -9.451e-15 8.230e+00 0.000
Abdomen lift
Formula: liftabd ~ bird * state + (1 | order)
Data: expt2_female
REML criterion at convergence: 1008
Scaled residuals:
Min 1Q Median 3Q Max
-0.7790 -0.2091 -0.0364 0.0120 9.3528
Random effects:
Groups Name Variance Std.Dev.
order (Intercept) 0.04241 0.2059
Residual 7.10152 2.6649
Number of obs: 213, groups: order, 3
Fixed effects:
Estimate Std. Error t value
(Intercept) -1.980e-02 5.687e-01 -0.035
birdEastern Kingbird 2.242e-02 7.870e-01 0.028
birdBackground Noise 7.091e-01 7.707e-01 0.920
stateDuring -5.164e-16 7.858e-01 0.000
stateAfter -9.689e-16 7.858e-01 0.000
birdEastern Kingbird:stateDuring 2.174e-01 1.111e+00 0.196
birdBackground Noise:stateDuring -6.800e-01 1.089e+00 -0.624
birdEastern Kingbird:stateAfter 1.957e+00 1.111e+00 1.761
birdBackground Noise:stateAfter -1.200e-01 1.089e+00 -0.110

### Sheet: LMM_male_28min_expt2
LMM results on the effect of treatment (calls), state (before, after calls) and their interaction on male PC1, PC2, PC3, male courtship, sit near behaviours for 28 minutes in experiment 2
PC1
Linear mixed model fit by REML ['lmerMod']
Formula: Comp.1 ~ bird * state + (1 | order)
Data: expt2_male
REML criterion at convergence: 515.8
Scaled residuals:
Min 1Q Median 3Q Max
-4.9370 -0.3864 0.2094 0.6023 1.3344
Random effects:
Groups Name Variance Std.Dev.
order (Intercept) 6.795e-18 2.607e-09
Residual 2.260e+00 1.503e+00
Number of obs: 142, groups: order, 3
Fixed effects:
Estimate Std. Error t value
(Intercept) 0.11370 0.31350 0.363
birdEastern kingbird -0.05353 0.44335 -0.121
birdBackground noise -0.08128 0.43439 -0.187
stateAfter -0.48020 0.44335 -1.083
birdEastern kingbird:stateAfter 0.22608 0.62699 0.361
birdBackground noise:stateAfter 0.77099 0.61432 1.255
PC2
Formula: Comp.2 ~ bird * state + (1 | order)
Data: expt2_male
REML criterion at convergence: 466.9
Scaled residuals:
Min 1Q Median 3Q Max
-2.5398 -0.3558 0.1368 0.6746 2.2913
Random effects:
Groups Name Variance Std.Dev.
order (Intercept) 0.4367 0.6608
Residual 1.5164 1.2314
Number of obs: 142, groups: order, 3
Fixed effects:
Estimate Std. Error t value
(Intercept) 0.41882 0.46045 0.910
birdEastern kingbird -0.13564 0.36555 -0.371
birdBackground noise -0.55989 0.35743 -1.566
stateAfter -0.31345 0.36312 -0.863
birdEastern kingbird:stateAfter 0.06146 0.51353 0.120
birdBackground noise:stateAfter 0.12388 0.50316 0.246
PC3
Formula: Comp.3 ~ bird * state + (1 | order)
Data: expt2_male
REML criterion at convergence: 474.2
Scaled residuals:
Min 1Q Median 3Q Max
-2.26058 -0.68242 0.04479 0.65206 1.87133
Random effects:
Groups Name Variance Std.Dev.
order (Intercept) 9.832e-17 9.916e-09
Residual 1.664e+00 1.290e+00
Number of obs: 142, groups: order, 3
Fixed effects:
Estimate Std. Error t value
(Intercept) -0.10717 0.26901 -0.398
birdEastern kingbird 0.04409 0.38044 0.116
birdBackground noise 0.18877 0.37275 0.506
stateAfter 0.23749 0.38044 0.624
birdEastern kingbird:stateAfter -0.09248 0.53802 -0.172
birdBackground noise:stateAfter -0.43931 0.52715 -0.833
Courting
Formula: court ~ bird * state + (1 | order)
Data: expt2_male
REML criterion at convergence: 1386.9
Scaled residuals:
Min 1Q Median 3Q Max
-0.6561 -0.4013 -0.3081 -0.1178 5.8186
Random effects:
Groups Name Variance Std.Dev.
order (Intercept) 0 0.00
Residual 1367 36.98
Number of obs: 142, groups: order, 3
Fixed effects:
Estimate Std. Error t value
(Intercept) 11.391 7.710 1.477
birdEastern kingbird 1.870 10.904 0.171
birdBackground noise 3.449 10.684 0.323
stateAfter 7.783 10.904 0.714
birdEastern kingbird:stateAfter 3.217 15.421 0.209
birdBackground noise:stateAfter -14.903 15.109 -0.986
Sitnear
Formula: sitnear ~ bird * state + (1 | order)
Data: expt2_male
REML criterion at convergence: 1111
Scaled residuals:
Min 1Q Median 3Q Max
-0.3340 -0.2715 -0.2357 -0.0940 7.1238
Random effects:
Groups Name Variance Std.Dev.
order (Intercept) 0.0 0.00
Residual 179.8 13.41
Number of obs: 142, groups: order, 3
Fixed effects:
Estimate Std. Error t value
(Intercept) 8.944e-16 2.796e+00 0.000
birdEastern kingbird 1.261e+00 3.954e+00 0.319
birdBackground noise 3.160e+00 3.874e+00 0.816
stateAfter 4.478e+00 3.954e+00 1.133
birdEastern kingbird:stateAfter -2.391e+00 5.592e+00 -0.428
birdBackground noise:stateAfter -3.998e+00 5.479e+00 -0.730

### Sheet: LMM_female_28min_expt2
LMM results on the effect of treatment (calls), state (before, after calls) and their interaction on female PC1, PC2, PC3, female copulation, abdomen lifting behaviours for 28 minutes in experiment 2
PC1
Formula: Comp.1 ~ bird * state + (1 | order)
Data: expt2_female
REML criterion at convergence: 543.4
Scaled residuals:
Min 1Q Median 3Q Max
-2.8650 -0.6944 0.3083 0.7952 1.2112
Random effects:
Groups Name Variance Std.Dev.
order (Intercept) 0.000 0.000
Residual 2.767 1.664
Number of obs: 142, groups: order, 3
Fixed effects:
Estimate Std. Error t value
(Intercept) -0.14953 0.34687 -0.431
birdEastern kingbird -0.05869 0.49055 -0.120
birdBackground noise 0.45945 0.48064 0.956
stateAfter 0.04217 0.49055 0.086
birdEastern kingbird:stateAfter 0.00141 0.69374 0.002
birdBackground noise:stateAfter -0.08265 0.67972 -0.122
PC2
Formula: Comp.2 ~ bird * state + (1 | order)
Data: expt2_female
REML criterion at convergence: 465.2
Scaled residuals:
Min 1Q Median 3Q Max
-2.9032 -0.6937 0.3307 0.7241 1.6528
Random effects:
Groups Name Variance Std.Dev.
order (Intercept) 0.2753 0.5247
Residual 1.5075 1.2278
Number of obs: 142, groups: order, 3
Fixed effects:
Estimate Std. Error t value
(Intercept) 0.21437 0.39724 0.540
birdEastern kingbird -0.10981 0.36439 -0.301
birdBackground noise -0.17598 0.35631 -0.494
stateAfter 0.07931 0.36206 0.219
birdEastern kingbird:stateAfter -0.28217 0.51202 -0.551
birdBackground noise:stateAfter -0.38889 0.50168 -0.775
PC3
Formula: Comp.3 ~ bird * state + (1 | order)
Data: expt2_female
REML criterion at convergence: 426.1
Scaled residuals:
Min 1Q Median 3Q Max
-2.8518 -0.4637 -0.0158 0.4180 5.5551
Random effects:
Groups Name Variance Std.Dev.
order (Intercept) 0.1621 0.4026
Residual 1.1343 1.0651
Number of obs: 142, groups: order, 3
Fixed effects:
Estimate Std. Error t value
(Intercept) 0.08965 0.32203 0.278
birdEastern kingbird 0.20682 0.31604 0.654
birdBackground noise -0.15467 0.30904 -0.500
stateAfter -0.24906 0.31407 -0.793
birdEastern kingbird:stateAfter 0.38515 0.44416 0.867
birdBackground noise:stateAfter -0.07516 0.43519 -0.173
Copulation
Formula: copulate ~ bird * state + (1 | order)
Data: expt2_female
REML criterion at convergence: 1932.1
Scaled residuals:
Min 1Q Median 3Q Max
-1.49083 -0.59460 -0.06536 0.08074 2.79661
Random effects:
Groups Name Variance Std.Dev.
order (Intercept) 21806 147.7
Residual 72355 269.0
Number of obs: 142, groups: order, 3
Fixed effects:
Estimate Std. Error t value
(Intercept) 66.28 102.17 0.649
birdEastern kingbird -8.05 79.85 -0.101
birdBackground noise 98.00 78.08 1.255
stateAfter 14.91 79.32 0.188
birdEastern kingbird:stateAfter 32.44 112.18 0.289
birdBackground noise:stateAfter 57.29 109.91 0.521
Abdomen lift
Linear mixed model fit by REML ['lmerMod']
Formula: liftabd ~ bird * state + (1 | order)
Data: expt2_female
REML criterion at convergence: 1405.7
Scaled residuals:
Min 1Q Median 3Q Max
-0.5344 -0.3648 -0.2978 -0.1576 5.8817
Random effects:
Groups Name Variance Std.Dev.
order (Intercept) 14.27 3.777
Residual 1561.14 39.511
Number of obs: 142, groups: order, 3
Fixed effects:
Estimate Std. Error t value
(Intercept) 14.8577 8.5322 1.741
birdEastern kingbird -5.4591 11.6769 -0.468
birdBackground noise -0.2196 11.4322 -0.019
stateAfter -7.6087 11.6512 -0.653
birdEastern kingbird:stateAfter 16.9565 16.4774 1.029
birdBackground noise:stateAfter 5.2087 16.1444 0.323
